# Mining for ions: diagnostic feature detection in MS/MS spectra of post-translationally modified peptides

**DOI:** 10.1101/2022.09.12.507594

**Authors:** Daniel J. Geiszler, Daniel A. Polasky, Fengchao Yu, Alexey I. Nesvizhskii

## Abstract

Post-translational modifications (PTMs) are an area of great interest in proteomics, with a surge in methods to detect them in recent years. However, PTMs can introduce complexity into proteomics searches by fragmenting in unexpected ways. Detecting post-translational modifications in mass spectrometry-based proteomics traditionally relies on identifying ions shifted by the masses of the modifications. This presents challenges for many PTMs. Labile PTMs lose part of their modification mass during fragmentation, rendering shifted fragment ions unidentifiable, and isobaric PTMs are indistinguishable by mass, requiring other diagnostic ions for disambiguation. Furthermore, even modifications that have undergone extensive characterization often produce different fragmentation patterns across instruments and conditions. To address these deficiencies and facilitate the next generation of PTM identification, we have developed a method to automatically find diagnostic spectral features for any PTM, allowing subsequent searches to take advantage of additional metrics and increase PTM identification and localization rates. The method has been incorporated into the open-search annotation tool PTM-Shepherd and the FragPipe computational platform.
