## Supplementary Data 1 for "Mining for ions: diagnostic feature detection in MS/MS spectra of post-translationally modified peptides"

### Sheet: 1a
Supplementary Data 1a: PTM-Shepherd mass shift profile of RNA Xlinking data from global.profile.tsv
peak_apex	peak_lower	peak_upper	PSMs	peak_signal	percent_also_in_unmodified	mapped_mass_1	mapped_mass_2	similarity	rt_shift	int_log2fc	localized_PSMs	n-term_localization_rate	AA1	AA1_enrichment_score	AA1_psm_count	AA2	AA2_enrichment_score	AA2_psm_count	AA3	AA3_enrichment_score	AA3_psm_count	dataset01_PSMs	dataset01_percent_PSMs	dataset01_peptides	dataset01_percent_also_in_unmodified
0.0002	-0.0073	0.0102	7751	15.32	100			0.928	-0.6	NaN	291											7751	21.172	2339	100
226.059	226.049	226.069	4241	6.29	34.81	Unannotated mass-shift 226.0594		0.389	-449.3	NaN	1343		R	2	160	F	2	165	Y	1.8	72	4241	11.585	566	34.81
1.0032	0.9942	1.0132	2378	3.64	88.62	First isotopic peak		0.834	25.6	NaN	658		F	1.6	65							2378	6.496	1353	88.62
57.0216	57.0116	57.0316	945	1.72	80	Iodoacetamide derivative/Addition of Glycine/Addition of G		0.401	-63.8	NaN	806	38.94	H	11.9	184	V	2	119	K	1.8	66	945	2.581	285	80
94.0168	94.0068	94.0268	830	1.4	50.81	Unannotated mass-shift 94.0168		0.373	-477.6	NaN	799	7.47	H	9.2	140	F	3.4	168	P	2.3	124	830	2.267	185	50.81
-48.0032	-48.0132	-47.9932	568	1.19	35.35	Homoserine lactone/Prompt loss of side chain from oxidised Met		0.305	-1238.7	NaN	559	26.23	M	53	373							568	1.552	198	35.35
227.063	227.053	227.073	1204	0.81	35.85	First isotopic peak	Unannotated mass-shift 226.0594	0.393	-461.3	NaN	252		H	2.5	12	Y	2.3	18	F	1.9	30	1204	3.289	371	35.85
41.0266	41.0166	41.0366	450	0.79	34.84	amidination of lysines or N-terminal amines with methyl acetimidate		0.472	-517.5	NaN	124		M	16.4	26	T	1.7	10				450	1.229	155	34.84
283.081	283.071	283.088	486	0.5	39.42	Unannotated mass-shift 226.0594	Iodoacetamide derivative/Addition of Glycine/Addition of G	0.366	-466	NaN	128	5.56	H	2	5	F	2	16	L	2	23	486	1.328	104	39.42
244.07	244.06	244.08	252	0.28	36	Unannotated mass-shift 244.0696		0.408	-448.7	NaN	212	7.94	R	4	49	H	3.8	16	P	2.2	31	252	0.688	75	36
2.0062	1.9969	2.0154	404	0.25	92.72	Second isotopic peak		0.757	27.1	NaN	121		I	1.9	14	S	1.7	13				404	1.104	302	92.72
-17.026	-17.036	-17.016	137	0.24	84.44	Pyro-glu from Q/Loss of ammonia		0.528	521.6	NaN	137	67.88	C	5.9	9	Q	4.6	25	T	3.2	21	137	0.374	45	84.44
58.025	58.0156	58.035	189	0.21	74.77	2,3-dihydro-2,2-dimethyl-7-benzofuranol N-methyl carbamate		0.418	-54.5	NaN	113	22.22	H	10.5	23							189	0.516	107	74.77
28.0318	28.0218	28.0359	86	0.19	11.76	di-Methylation/Acetaldehyde +28/Ethylation		0.113	180.2	NaN	85	5.81	R	7	35	G	2.1	21	A	1.9	10	86	0.235	34	11.76
-18.0104	-18.0204	-18.0004	108	0.19	100	Dehydration/Pyro-glu from E		0.399	-278.6	NaN	106	18.69	D	5.9	23	T	2.9	15	Q	1.7	7	108	0.295	28	100
242.054	242.044	242.064	161	0.19	47.06	Unannotated mass-shift 242.0538		0.419	-7.2	NaN	51		S	4.7	15	P	2.7	9				161	0.44	34	47.06
95.0196	95.0113	95.0296	158	0.16	50.7	First isotopic peak	Unannotated mass-shift 94.0168	0.428	-531.5	NaN	133		H	4.9	13	F	4.1	34	Y	2.6	11	158	0.432	71	50.7
267.087	267.077	267.092	175	0.12	15.91	Unannotated mass-shift 226.0594	amidination of lysines or N-terminal amines with methyl acetimidate	0.25	-353	NaN	45		P	2.4	7							175	0.478	44	15.91
50.9634	50.9534	50.9734	68	0.12	29.41	Unannotated mass-shift 50.9634		0.377	961	NaN	66		R	14.2	55							68	0.186	17	29.41
224.045	224.038	224.05	121	0.12	46.15	Dehydration/Pyro-glu from E	Unannotated mass-shift 242.0538	0.314	40.5	NaN	64		S	6	25	R	1.7	6				121	0.331	26	46.15
228.064	228.057	228.071	342	0.12	34.94	Second isotopic peak	Unannotated mass-shift 226.0594	0.444	-578.5	NaN	81		F	3.2	16	Y	2.2	6				342	0.934	166	34.94
14.0158	14.0058	14.0258	50	0.11	38.89	Methylation		0.293	-43	NaN	49	52	K	3.8	9	R	2.8	8				50	0.137	18	38.89
42.0296	42.0196	42.0383	98	0.11	31.58	Guanidination/amidino		0.493	-451.5	NaN	24		M	20.8	6							98	0.268	76	31.58
156.101	156.091	156.111	52	0.11	95.45	Addition of arginine due to transpeptidation/Addition of R		0.324	-454.6	NaN	52	65.38	A	1.7	6	V	1.7	7				52	0.142	22	95.45
183.006	182.996	183.016	88	0.1	18.18	Unannotated mass-shift 183.0056		0.243	769.2	NaN	8											88	0.24	22	18.18
114.043	114.033	114.053	74	0.09	64.71	ubiquitinylation residue/Double Carbamidomethylation/Addition of N		0.296	-100	NaN	58	10.81	H	11.1	12	Q	2.2	5	V	2.1	9	74	0.202	34	64.71
97.9644	97.9544	97.9744	56	0.09	53.85	Unannotated mass-shift 97.9644		0.283	-74.8	NaN	25											56	0.153	13	53.85
64.0962	64.0862	64.1062	44	0.09	43.75	Unannotated mass-shift 64.0962		0.373	-1520.6	NaN	43	54.55	M	62.1	34							44	0.12	16	43.75
225.028	225.022	225.038	103	0.07	60.87	Pyro-glu from Q/Loss of ammonia	Unannotated mass-shift 242.0538	0.413	450.5	NaN	25		K	9.9	12							103	0.281	46	60.87
103.064	103.054	103.074	37	0.07	92.86	Unannotated mass-shift 103.0636		0.502	-728.6	NaN	10											37	0.101	14	92.86
284.084	284.076	284.091	149	0.07	37.31	Unannotated mass-shift 226.0594	2,3-dihydro-2,2-dimethyl-7-benzofuranol N-methyl carbamate	0.383	-386.5	NaN	33	6.08										149	0.407	67	37.31
128.095	128.085	128.105	38	0.07	84.62	Addition of lysine due to transpeptidation/Addition of K		0.509	-517.6	NaN	35	65.79	I	3.5	7	G	1.9	8				38	0.104	13	84.62
98.0486	98.0386	98.0586	37	0.06	34.62	Iodoacetamide derivative/Addition of Glycine/Addition of G	amidination of lysines or N-terminal amines with methyl acetimidate	0.485	-418.3	NaN	18	5.41										37	0.101	26	34.62
0.9852	0.9796	0.9942	138	0.06	84.51	Deamidation		0.64	69.5	NaN	87	9.35	Q	8.3	29	N	5.8	22	I	1.5	8	138	0.377	71	84.51
258.049	258.04	258.059	43	0.06	50	Unannotated mass-shift 258.0492		0.42	338.6	NaN	17		H	24.9	8							43	0.117	14	50
192.079	192.069	192.089	27	0.06	100	Unannotated mass-shift 192.0792		0.375	1839.7	NaN	27		W	161	22							27	0.074	11	100
209.032	209.022	209.042	39	0.06	20	Unannotated mass-shift 226.0594	Pyro-glu from Q/Loss of ammonia	0.605	16.3	NaN	1											39	0.107	10	20
-1.0034	-1.0124	-0.9995	92	0.06	90.54	Isotopic peak error		0.776	-0.7	NaN	1											92	0.251	74	90.54
-16.0228	-16.0328	-16.0128	29	0.06	80.95	First isotopic peak	Pyro-glu from Q/Loss of ammonia	0.631	473.4	NaN	23	44.83	I	3.8	5							29	0.079	21	80.95
312.203	312.193	312.213	23	0.05	75	Addition of arginine due to transpeptidation/Addition of R	Addition of arginine due to transpeptidation/Addition of R	0.165	-1156.3	NaN	22	69.57	F	4.5	6	G	2.5	7				23	0.063	8	75
354.154	354.144	354.164	30	0.05	66.67	Unannotated mass-shift 226.0594	Addition of lysine due to transpeptidation/Addition of K	0.104	-556.9	NaN	1											30	0.082	9	66.67
313.211	313.201	313.221	23	0.05	66.67	Unannotated mass-shift 313.2114		0.411	-1060.3	NaN	22	43.48	Y	10.4	7	K	5.4	6	G	2.5	7	23	0.063	3	66.67
185.116	185.106	185.126	28	0.05	88.89	Iodoacetamide derivative/Addition of Glycine/Addition of G	Addition of lysine due to transpeptidation/Addition of K	0.337	-678.9	NaN	25	46.43										28	0.076	9	88.89
452.118	452.108	452.128	52	0.05	42.86	Unannotated mass-shift 226.0594	Unannotated mass-shift 226.0594	0.276	8.9	NaN	8	5.77										52	0.142	14	42.86
120.965	120.955	120.975	31	0.05	100	Unannotated mass-shift 120.9652		0.434	-78.6	NaN	23		W	160.4	19							31	0.085	11	100
39.994	39.984	40.0005	33	0.05	100	S-carbamoylmethylcysteine cyclization (N-terminus)/Glyoxal-derived hydroimiadazolone		0.434	161.4	NaN	29	75.76	Q	11.5	13	V	4.4	9				33	0.09	7	100
154.986	154.976	154.996	31	0.05	50	Iodoacetamide derivative/Addition of Glycine/Addition of G	Unannotated mass-shift 97.9644	0.232	300.9	NaN	4											31	0.085	8	50
283.096	283.088	283.106	69	0.05	37.93	Unannotated mass-shift 283.0962		0.454	-532.8	NaN	8											69	0.188	29	37.93
82.0534	82.0434	82.0634	43	0.05	0	amidination of lysines or N-terminal amines with methyl acetimidate	amidination of lysines or N-terminal amines with methyl acetimidate	NaN	NaN	NaN	18	6.98										43	0.117	23	0
243.056	243.046	243.066	69	0.05	40.74	First isotopic peak	Unannotated mass-shift 242.0538	0.394	-35.1	NaN	13											69	0.188	27	40.74
-6.9766	-6.9866	-6.9666	38	0.05	46.67	Homoserine lactone/Prompt loss of side chain from oxidised Met	amidination of lysines or N-terminal amines with methyl acetimidate	0.471	-517	NaN	36	42.11	M	42.9	19							38	0.104	15	46.67
226.032	226.022	226.042	76	0.05	53.49	Unannotated mass-shift 226.0316		0.367	248.9	NaN	15											76	0.208	43	53.49
341.217	341.207	341.227	22	0.05	83.33	Unannotated mass-shift 341.2172		0.181	-601.7	NaN	22	50	H	16.2	7	V	3.6	6				22	0.06	6	83.33
15.9952	15.9852	16.0052	49	0.04	100	Oxidation or Hydroxylation		0.334	-254.4	NaN	46		W	139.1	33							49	0.134	13	100
347.026	347.016	347.036	30	0.04	0	Unannotated mass-shift 226.0594	Unannotated mass-shift 120.9652	NaN	NaN	NaN	1											30	0.082	5	0
151.039	151.029	151.049	35	0.04	81.82	Iodoacetamide derivative/Addition of Glycine/Addition of G	Unannotated mass-shift 94.0168	0.334	-356	NaN	35	20	H	13.5	9	F	2.7	6				35	0.096	11	81.82
-33.0214	-33.0314	-33.0114	18	0.04	33.33	Unannotated mass-shift -33.0214		NaN	NaN	NaN	18		K	20.2	17							18	0.049	3	33.33
184.009	183.999	184.019	43	0.04	14.29	First isotopic peak	Unannotated mass-shift 183.0056	0.255	707.7	NaN	2											43	0.117	21	14.29
58.0062	57.9962	58.0156	32	0.04	94.12	Iodoacetic acid derivative		0.336	79.2	NaN	29	34.38	H	15.8	9							32	0.087	17	94.12
-27.0646	-27.0746	-27.0546	17	0.04	80	Unannotated mass-shift -27.0646		0.511	-54.4	NaN	17		W	84.2	7							17	0.046	5	80
254.092	254.084	254.102	85	0.04	0	Unannotated mass-shift 226.0594	di-Methylation/Acetaldehyde +28/Ethylation	NaN	NaN	NaN	56		R	5.8	19	G	3.3	23				85	0.232	7	0
426.139	426.129	426.149	16	0.04	66.67	Hex Pent(2)		0.389	-224.7	NaN	0											16	0.044	3	66.67
-7.9346	-7.9446	-7.9246	20	0.04	0	Unannotated mass-shift -7.9346		NaN	NaN	NaN	15	70	G	4	7							20	0.055	3	0
169.036	169.026	169.046	50	0.04	29.63	Unannotated mass-shift 169.0358		0.31	100.3	NaN	13		C	39.3	6							50	0.137	27	29.63
225.058	225.048	225.068	140	0.04	38.98	Isotopic peak error	Unannotated mass-shift 226.0594	0.358	-337.5	NaN	35		S	3.9	9	F	3.4	7				140	0.382	59	38.98
215.126	215.116	215.136	19	0.03	66.67	Unannotated mass-shift 215.1264		0.499	-239.1	NaN	16	84.21	Y	12.2	6	F	9.5	10				19	0.052	3	66.67
43.0066	42.9966	43.0166	22	0.03	100	Carbamylation		0.325	-540.1	NaN	22	18.18	M	63.3	18							22	0.06	8	100
129.098	129.088	129.108	18	0.03	70.59	First isotopic peak	Addition of lysine due to transpeptidation/Addition of K	0.43	-545.8	NaN	9	27.78										18	0.049	17	70.59
213.122	213.112	213.132	29	0.03	84.62	Iodoacetamide derivative/Addition of Glycine/Addition of G	Addition of arginine due to transpeptidation/Addition of R	0.282	-393.4	NaN	27	44.83	G	1.7	6							29	0.079	13	84.62
56.0614	56.0514	56.0714	38	0.03	12.5	Diethylation, analogous to Dimethylation		0.605	478.7	NaN	32	7.89	G	3.5	13	R	3.4	6				38	0.104	16	12.5
251.241	251.231	251.251	12	0.03	50	Unannotated mass-shift 251.2406		0.111	-841.7	NaN	12	100										12	0.033	2	50
8.0604	8.0504	8.0704	12	0.03	0	Homoserine lactone/Prompt loss of side chain from oxidised Met	Diethylation, analogous to Dimethylation	NaN	NaN	NaN	8		G	6.5	6							12	0.033	2	0
268.089	268.079	268.094	36	0.03	20	Unannotated mass-shift 226.0594	Guanidination/amidino	0.356	-212.1	NaN	12											36	0.098	20	20
256.19	256.18	256.2	13	0.03	66.67	Addition of lysine due to transpeptidation/Addition of K	Addition of lysine due to transpeptidation/Addition of K	0.48	-891.1	NaN	13	69.23										13	0.036	3	66.67
85.0534	85.0434	85.0634	14	0.03	14.29	N-ethyl iodoacetamide-d0/Bu fragment of BuUrBu crosslinker		0.038	285.4	NaN	13											14	0.038	7	14.29
31.9894	31.9811	31.9994	18	0.03	87.5	dihydroxy		0.396	-260.9	NaN	13		W	164.3	11							18	0.049	8	87.5
226.958	226.948	226.968	32	0.03	58.33	Unannotated mass-shift 226.9580		0.476	-720	NaN	2											32	0.087	12	58.33
284.197	284.187	284.207	17	0.03	66.67	Addition of arginine due to transpeptidation/Addition of R	Addition of lysine due to transpeptidation/Addition of K	0.46	-783.1	NaN	14	82.35	G	4	7							17	0.046	9	66.67
469.19	469.18	469.2	24	0.03	60	Unannotated mass-shift 469.1902		NaN	-795.1	NaN	13	20.83	F	6.3	5							24	0.066	5	60
208.049	208.039	208.059	28	0.03	69.23	Unannotated mass-shift 226.0594	Dehydration/Pyro-glu from E	0.559	-89.8	NaN	8											28	0.076	13	69.23
-96.0066	-96.0166	-95.9966	14	0.03	0	Homoserine lactone/Prompt loss of side chain from oxidised Met	Homoserine lactone/Prompt loss of side chain from oxidised Met	NaN	NaN	NaN	12	50	M	50.2	8							14	0.038	8	0
285.087	285.077	285.097	60	0.03	42.42	amidination of lysines or N-terminal amines with methyl acetimidate	Unannotated mass-shift 244.0696	0.425	-468.9	NaN	14	6.67										60	0.164	33	42.42
370.234	370.224	370.244	12	0.03	100	Iodoacetamide derivative/Addition of Glycine/Addition of G	Unannotated mass-shift 313.2114	0.251	-151.6	NaN	12	91.67	G	6.1	9							12	0.033	3	100
229.068	229.058	229.078	46	0.03	27.03	Third isotopic peak	Unannotated mass-shift 226.0594	0.37	-566.5	NaN	9											46	0.126	37	27.03
378.998	378.988	379.008	15	0.03	0	Unannotated mass-shift 378.9976		NaN	NaN	NaN	0											15	0.041	3	0
71.0988	71.0888	71.1088	15	0.03	50	Unannotated mass-shift 71.0988		0.291	579.5	NaN	15		D	17.1	10							15	0.041	2	50
29.957	29.947	29.967	21	0.03	40	Iodoacetamide derivative/Addition of Glycine/Addition of G	Unannotated mass-shift -27.0646	0.544	351.7	NaN	21	14.29	W	88.7	10							21	0.057	10	40
-0.1774	-0.1874	-0.1674	28	0.03	83.33	Unannotated mass-shift -0.1774		0.762	-271.4	NaN	0											28	0.076	24	83.33
-29.9922	-30.0022	-29.9822	16	0.03	100	Homoserine		0.169	-794.6	NaN	16		M	79.5	16							16	0.044	5	100
-1.079	-1.088	-1.069	55	0.03	86.96	Unannotated mass-shift -1.0790		0.781	51.6	NaN	0											55	0.15	46	86.96
95.1398	95.1298	95.1498	19	0.03	70	Unannotated mass-shift 95.1398		0.326	-549.7	NaN	13	26.32										19	0.052	10	70
382.16	382.15	382.17	17	0.02	33.33	Unannotated mass-shift 226.0594	Addition of arginine due to transpeptidation/Addition of R	0.339	-820.9	NaN	10	5.88										17	0.046	6	33.33
-47.0016	-47.0116	-46.9916	30	0.02	48.15	First isotopic peak	Homoserine lactone/Prompt loss of side chain from oxidised Met	0.309	-1279.2	NaN	29	10	M	39.9	15							30	0.082	27	48.15
0.4146	0.4063	0.4246	19	0.02	90.91	Unannotated mass-shift 0.4146		0.798	25.4	NaN	0											19	0.052	11	90.91
13.9806	13.9706	13.9906	14	0.02	90	proline oxidation to pyroglutamic acid/Tryptophan oxidation to oxolactone/aldehyde and ketone modifications		0.478	-29	NaN	6		Y	28.6	5							14	0.038	10	90
0.4688	0.4588	0.4788	19	0.02	88.89	Unannotated mass-shift 0.4688		0.753	10	NaN	0											19	0.052	18	88.89
92.9854	92.9754	92.9954	31	0.02	70.59	Unannotated mass-shift 50.9634	Guanidination/amidino	0.404	398	NaN	22		K	11	11							31	0.085	17	70.59
410.97	410.96	410.98	15	0.02	0	Unannotated mass-shift 410.9702		NaN	NaN	NaN	0											15	0.041	4	0
41.0554	41.0454	41.0654	16	0.02	25	Unannotated mass-shift 41.0554		NaN	-401.6	NaN	1											16	0.044	8	25
-1.1144	-1.1178	-1.1057	30	0.02	94.44	Unannotated mass-shift -1.1144		0.661	-7.6	NaN	0											30	0.082	18	94.44
96.0244	96.0144	96.0344	39	0.02	48	Intact BS2-G crosslinker		0.483	-584.6	NaN	30		P	3.9	8							39	0.107	25	48
42.047	42.0383	42.057	22	0.02	16.67	tri-Methylation/Propyl		0.358	-232.2	NaN	19											22	0.06	12	16.67
76.0068	75.9968	76.0168	15	0.02	50	Cysteine mercaptoethanol		0.243	8.8	NaN	15		Y	27.2	13							15	0.041	8	50
1.4496	1.4396	1.4596	13	0.02	87.5	Deamidation	Unannotated mass-shift 0.4688	0.669	-122.4	NaN	0											13	0.036	8	87.5
3.9944	3.9844	4.0044	15	0.02	100	tryptophan oxidation to kynurenin		0.53	-225.3	NaN	14		W	142.1	10							15	0.041	6	100
369.224	369.214	369.234	12	0.02	80	Unannotated mass-shift 369.2242		0.206	-895.4	NaN	8	66.67										12	0.033	5	80
1.9876	1.9776	1.9969	51	0.02	89.19	First isotopic peak	Deamidation	0.68	134.5	NaN	19											51	0.139	37	89.19
-0.0856	-0.0899	-0.0821	23	0.02	81.25	First isotopic peak	Unannotated mass-shift -1.0790	0.795	83	NaN	0											23	0.063	16	81.25
267.097	267.092	267.101	24	0.02	11.11	Unannotated mass-shift 226.0316	Unannotated mass-shift 41.0554	0.12	-424	NaN	6											24	0.066	9	11.11
0.9368	0.934	0.9468	27	0.02	90.48	Unannotated mass-shift 0.4688	Unannotated mass-shift 0.4688	0.64	-43.6	NaN	0											27	0.074	21	90.48
484.091	484.081	484.101	13	0.02	0	Unannotated mass-shift 258.0492	Unannotated mass-shift 226.0316	NaN	NaN	NaN	5											13	0.036	4	0
225.015	225.005	225.022	24	0.02	36.84	Unannotated mass-shift 225.0146		0.414	-570.4	NaN	3											24	0.066	19	36.84
-0.0652	-0.0719	-0.0572	53	0.02	85.11	Unannotated mass-shift -0.0652		0.759	-48	NaN	1											53	0.145	47	85.11
59.0276	59.0176	59.0376	49	0.02	61.11	Propionate labeling reagent heavy form (+3amu), N-term K		0.46	-29.2	NaN	23	14.29										49	0.134	36	61.11
152.936	152.926	152.946	11	0.02	100	Unannotated mass-shift 152.9362		0.41	5.2	NaN	0											11	0.03	4	100
198.054	198.044	198.062	18	0.02	0	Unannotated mass-shift 198.0544		NaN	NaN	NaN	5											18	0.049	1	0
-0.987	-0.9913	-0.977	64	0.02	88.68	Amidation		0.788	13	NaN	1											64	0.175	53	88.68
-1.0484	-1.0525	-1.0443	26	0.02	75	Unannotated mass-shift -0.0652	Amidation	0.697	16.7	NaN	0											26	0.071	20	75
0.9186	0.912	0.9249	41	0.02	88.24	Second isotopic peak	Unannotated mass-shift -1.0790	0.721	104.8	NaN	0											41	0.112	34	88.24
227.043	227.04	227.053	82	0.02	41.3	First isotopic peak	Unannotated mass-shift 226.0316	0.5	-40.3	NaN	18		R	5.6	6							82	0.224	46	41.3
80.092	80.082	80.102	12	0.02	50	Homoserine lactone/Prompt loss of side chain from oxidised Met	Addition of lysine due to transpeptidation/Addition of K	0.424	-764.2	NaN	12	41.67										12	0.033	8	50
-1.0308	-1.0355	-1.0261	38	0.02	83.33	Lysine oxidation to aminoadipic semialdehyde		0.729	260.7	NaN	5	7.89										38	0.104	30	83.33
121.948	121.938	121.958	23	0.02	100	Deamidation	Unannotated mass-shift 120.9652	0.4	224.1	NaN	17		W	137	12							23	0.063	8	100
-19.0656	-19.0756	-19.0556	10	0.02	100	Unannotated mass-shift -19.0656		0.221	402.1	NaN	10		H	44.3	9							10	0.027	1	100
155.988	155.978	155.998	18	0.02	57.14	phenyl phosphate		0.327	152	NaN	2											18	0.049	7	57.14
31.9728	31.9628	31.9811	16	0.02	87.5	persulfide		0.28	204.4	NaN	16	6.25	C	70.2	12							16	0.044	8	87.5
139.075	139.065	139.085	14	0.02	20	13C labelled iodoacetanilide derivative		NaN	NaN	NaN	3											14	0.038	5	20
224.056	224.05	224.066	35	0.02	70.59	Unannotated mass-shift 183.0056	Unannotated mass-shift 41.0554	0.403	-158.6	NaN	12											35	0.096	17	70.59
-18.1312	-18.1412	-18.1212	16	0.02	0	Pyro-glu from Q/Loss of ammonia	Unannotated mass-shift -1.1144	NaN	NaN	NaN	0											16	0.044	2	0
196.051	196.041	196.061	26	0.02	75	Unannotated mass-shift 215.1264	Unannotated mass-shift -19.0656	0.383	-374.6	NaN	11		S	12.6	9							26	0.071	8	75
9.0188	9.0088	9.0288	12	0.02	62.5	Iodoacetamide derivative/Addition of Glycine/Addition of G	Homoserine lactone/Prompt loss of side chain from oxidised Met	0.395	-667.5	NaN	11	66.67	M	42	6							12	0.033	8	62.5
245.073	245.063	245.083	37	0.02	33.33	First isotopic peak	Unannotated mass-shift 244.0696	0.465	-308.8	NaN	22		P	3.7	5							37	0.101	24	33.33
-0.5854	-0.5954	-0.5754	17	0.02	87.5	Isotopic peak error	Unannotated mass-shift 0.4146	0.751	150.8	NaN	0											17	0.046	16	87.5
324.109	324.099	324.119	15	0.02	0	Lactosylation		NaN	NaN	NaN	1											15	0.041	6	0
0.9054	0.8954	0.912	25	0.02	95.45	Unannotated mass-shift 0.9054		0.743	11.5	NaN	1											25	0.068	22	95.45
266.055	266.045	266.064	24	0.02	0	Adduct of phenylglyoxal with Arg		NaN	NaN	NaN	5	8.33										24	0.066	8	0
423.259	423.249	423.269	12	0.02	100	Unannotated mass-shift 423.2588		0.162	945	NaN	11	91.67	I	16.9	11							12	0.033	3	100
-1.0566	-1.0666	-1.0525	34	0.02	93.33	Unannotated mass-shift -33.0214	persulfide	0.746	92.5	NaN	0											34	0.093	30	93.33
43.032	43.022	43.042	36	0.02	22.58	First isotopic peak	Guanidination/amidino	0.345	-475.5	NaN	14											36	0.098	31	22.58
-0.9956	-0.9995	-0.9913	51	0.02	93.33	Isotopic peak error		0.838	49.6	NaN	3											51	0.139	45	93.33
92.0348	92.0248	92.0448	10	0.02	50	Unannotated mass-shift 92.0348		0.408	-374.6	NaN	1											10	0.027	4	50
227.037	227.034	227.04	16	0.02	71.43	First isotopic peak	Unannotated mass-shift 226.0316	0.462	308.7	NaN	0											16	0.044	14	71.43
222.112	222.102	222.122	14	0.02	50	Unannotated mass-shift 94.0168	Addition of lysine due to transpeptidation/Addition of K	0.491	-1297.3	NaN	13		S	6.1	5							14	0.038	6	50
69.9596	69.9496	69.9696	21	0.02	0	Unannotated mass-shift 69.9596		NaN	NaN	NaN	9	33.33										21	0.057	7	0
284.099	284.091	284.109	30	0.02	18.18	First isotopic peak	Unannotated mass-shift 283.0962	0.574	-259.3	NaN	5											30	0.082	22	18.18
-0.0148	-0.0248	-0.0073	95	0.01	63.38	Isotopic peak error	Deamidation	0.807	110.6	NaN	7											95	0.259	71	63.38
1.8748	1.8648	1.8848	22	0.01	94.74	Unannotated mass-shift 1.8748		0.686	-65.5	NaN	0											22	0.06	19	94.74
282.048	282.038	282.058	23	0.01	66.67	bis(hydroxphenylglyoxal) arginine		0.365	735.1	NaN	4											23	0.063	6	66.67
228.05	228.04	228.057	46	0.01	31.25	Unannotated mass-shift 258.0492	Homoserine	0.432	-72.4	NaN	16											46	0.126	32	31.25
-1.1284	-1.1377	-1.128	16	0.01	100	Unannotated mass-shift -1.1284		0.832	13.3	NaN	0											16	0.044	11	100
-1.0214	-1.0261	-1.0124	69	0.01	87.5	Unannotated mass-shift -1.0214		0.712	33.4	NaN	0											69	0.188	56	87.5
-1.1212	-1.1244	-1.1178	12	0.01	83.33	Unannotated mass-shift -1.1144		0.841	-4.5	NaN	0											12	0.033	6	83.33
-0.1374	-0.1419	-0.1313	19	0.01	80	Deamidation	Unannotated mass-shift -1.1144	0.793	-139.3	NaN	0											19	0.052	15	80
0.9312	0.9249	0.934	24	0.01	86.36	First isotopic peak	Unannotated mass-shift -0.0652	0.728	-24.8	NaN	0											24	0.066	22	86.36
225.964	225.954	225.974	19	0.01	41.67	Isotopic peak error	Unannotated mass-shift 226.9580	0.253	145.8	NaN	0											19	0.052	12	41.67
-0.488	-0.498	-0.478	10	0.01	100	Unannotated mass-shift -0.4880		0.653	196.4	NaN	0											10	0.027	9	100
-1.097	-1.1057	-1.088	39	0.01	91.67	Unannotated mass-shift -0.0652	Lysine oxidation to aminoadipic semialdehyde	0.797	85.8	NaN	1											39	0.107	24	91.67
-0.2474	-0.2574	-0.2374	13	0.01	92.31	Unannotated mass-shift -0.1774	Unannotated mass-shift -0.0652	0.727	-6.5	NaN	0											13	0.036	13	92.31
228.078	228.071	228.088	76	0.01	23.21	ubiquitinylation residue/Double Carbamidomethylation/Addition of N	ubiquitinylation residue/Double Carbamidomethylation/Addition of N	0.496	-385.2	NaN	20											76	0.208	56	23.21
-0.9514	-0.9614	-0.9414	43	0.01	89.47	Unannotated mass-shift -0.9514		0.733	-10.6	NaN	3											43	0.117	38	89.47
-0.0786	-0.0821	-0.0719	19	0.01	84.21	First isotopic peak	Unannotated mass-shift -1.0790	0.813	8.9	NaN	0											19	0.052	19	84.21
265.068	265.058	265.078	12	0.01	25	Amidation	Adduct of phenylglyoxal with Arg	0.488	-65.5	NaN	1											12	0.033	4	25
209.052	209.042	209.062	19	0.01	58.33	Unannotated mass-shift 209.0522		0.384	-86.5	NaN	2											19	0.052	12	58.33
0.0348	0.0248	0.0405	36	0.01	77.78	Deamidation	Unannotated mass-shift -0.9514	0.835	-29.8	NaN	9	5.56										36	0.098	27	77.78
1.0566	1.0466	1.0604	15	0.01	80	Second isotopic peak	Unannotated mass-shift -0.9514	0.717	245.5	NaN	1											15	0.041	15	80
-0.9006	-0.9102	-0.8933	11	0.01	77.78	Unannotated mass-shift -0.9006		0.703	-67.9	NaN	0											11	0.03	9	77.78
0.974	0.964	0.9796	24	0.01	62.5	Second isotopic peak	Lysine oxidation to aminoadipic semialdehyde	0.758	98.9	NaN	2											24	0.066	24	62.5
93.031	93.0225	93.041	12	0.01	77.78	First isotopic peak	Unannotated mass-shift 92.0348	0.475	-405.3	NaN	4											12	0.033	9	77.78
-0.1022	-0.1082	-0.0982	24	0.01	84.21	Isotopic peak error	Unannotated mass-shift 0.9054	0.791	-32.6	NaN	0											24	0.066	19	84.21
227.203	227.193	227.213	10	0.01	42.86	Addition of arginine due to transpeptidation/Addition of R	Unannotated mass-shift 71.0988	0.228	-1248.7	NaN	1											10	0.027	7	42.86
268.099	268.094	268.109	11	0.01	28.57	Unannotated mass-shift 226.0594	tri-Methylation/Propyl	0.427	-240.5	NaN	1											11	0.03	7	28.57
409.244	409.241	409.254	11	0.01	100	Unannotated mass-shift 409.2440		0.029	-306.4	NaN	11	81.82	G	8.2	11							11	0.03	1	100
226.098	226.088	226.108	20	0.01	35.71	Unannotated mass-shift 226.0976		0.246	-620.9	NaN	8											20	0.055	14	35.71
-0.361	-0.371	-0.351	10	0.01	90	Unannotated mass-shift -0.1774	Unannotated mass-shift -0.1774	0.692	-30.5	NaN	0											10	0.027	10	90
-2.003	-2.0081	-1.993	15	0.01	100	Isotopic peak error	Isotopic peak error	0.746	-17.6	NaN	0											15	0.041	11	100
224.102	224.092	224.112	15	0.01	60	Unannotated mass-shift 224.1018		0.444	-522.3	NaN	9	13.33										15	0.041	10	60
-0.1572	-0.1672	-0.1518	23	0.01	100	Unannotated mass-shift -0.1572		0.803	-117.3	NaN	0											23	0.063	19	100
0.1068	0.0968	0.1168	23	0.01	77.78	First isotopic peak	Unannotated mass-shift -0.9006	0.679	146.2	NaN	4											23	0.063	18	77.78
224.985	224.975	224.995	20	0.01	56.25	Unannotated mass-shift 226.0594	Unannotated mass-shift -1.0790	0.4	-743.8	NaN	0											20	0.055	16	56.25
267.105	267.101	267.115	25	0.01	16.67	Unannotated mass-shift 226.0594	Unannotated mass-shift 41.0554	0.079	-845.3	NaN	8											25	0.068	6	16.67
0.398	0.388	0.4063	10	0.01	88.89	Unannotated mass-shift 0.4688	Unannotated mass-shift -0.0652	0.716	-23.9	NaN	0											10	0.027	9	88.89
0.818	0.8109	0.828	14	0.01	100	First isotopic peak	Unannotated mass-shift -0.1774	0.796	-129.2	NaN	0											14	0.038	11	100
259.05	259.04	259.06	11	0.01	83.33	First isotopic peak	Unannotated mass-shift 258.0492	0.31	-21.7	NaN	1											11	0.03	6	83.33
95.003	94.993	95.0113	24	0.01	75	Unannotated mass-shift 94.0168	Deamidation	0.318	-298.8	NaN	17		H	18.4	6							24	0.066	12	75
170.041	170.031	170.051	12	0.01	27.27	6-aminoquinolyl-N-hydroxysuccinimidyl carbamate		0.46	322.6	NaN	3											12	0.033	11	27.27
383.228	383.218	383.238	13	0.01	25	Ubiquitination		0.06	69	NaN	13		K	11.5	7							13	0.036	4	25
123.077	123.067	123.087	11	0.01	0	Addition of arginine due to transpeptidation/Addition of R	Unannotated mass-shift -33.0214	NaN	NaN	NaN	2											11	0.03	5	0
0.4902	0.4802	0.5002	13	0.01	81.82	Deamidation	Unannotated mass-shift -0.4880	0.721	-58.9	NaN	0											13	0.036	11	81.82
75.0796	75.0696	75.0896	10	0.01	0	Unannotated mass-shift 75.0796		NaN	NaN	NaN	5	20										10	0.027	2	0
-0.1252	-0.1313	-0.1197	20	0.01	78.95	First isotopic peak	Unannotated mass-shift -1.1284	0.764	32.9	NaN	0											20	0.055	19	78.95
228.167	228.159	228.177	11	0.01	50	Unannotated mass-shift 228.1666		0.451	-791	NaN	0											11	0.03	10	50
-1.942	-1.952	-1.932	10	0.01	100	Amidation	Unannotated mass-shift -0.9514	0.734	44.4	NaN	0											10	0.027	7	100
-0.1142	-0.1197	-0.1082	32	0.01	86.21	First isotopic peak	Unannotated mass-shift -1.1144	0.772	-28.7	NaN	0											32	0.087	29	86.21
28.04	28.0359	28.05	12	0.01	0	di-Methylation/Acetaldehyde +28/Ethylation		NaN	NaN	NaN	12	16.67	R	8.4	6							12	0.033	4	0
93.014	93.004	93.0225	14	0.01	75	Isotopic peak error	Unannotated mass-shift 94.0168	0.442	-773.4	NaN	1											14	0.038	8	75
227.03	227.022	227.034	10	0.01	50	First isotopic peak	Unannotated mass-shift 226.0316	0.388	841.3	NaN	1											10	0.027	6	50
226.133	226.123	226.138	16	0.01	53.33	Unannotated mass-shift 226.1326		0.304	147.5	NaN	4											16	0.044	15	53.33
240.073	240.063	240.083	16	0.01	25	Unannotated mass-shift 226.0594	Methylation	0.332	-100.9	NaN	8											16	0.044	4	25
95.0526	95.0426	95.0626	10	0.01	50	Unannotated mass-shift 95.0526		0.549	-137.9	NaN	2											10	0.027	6	50
-0.9198	-0.9298	-0.9102	26	0.01	95.24	Unannotated mass-shift -0.9198		0.706	-151.7	NaN	1											26	0.071	21	95.24
241.047	241.037	241.051	12	0.01	28.57	Isotopic peak error	Unannotated mass-shift 242.0538	0.267	-167.3	NaN	1											12	0.033	7	28.57
225.15	225.14	225.16	15	0.01	60	Duplex Tandem Mass Tag┬«		0.305	-371.4	NaN	3	13.33										15	0.041	10	60
226.162	226.153	226.165	12	0.01	66.67	First isotopic peak	Duplex Tandem Mass Tag┬«	0.336	-574.3	NaN	2											12	0.033	9	66.67
340.101	340.091	340.111	26	0.01	37.5	glucosylgalactosyl hydroxylysine		0.688	-63.8	NaN	9	19.23										26	0.071	8	37.5
94.127	94.117	94.137	10	0.01	83.33	Unannotated mass-shift 95.1398	Unannotated mass-shift -1.0214	0.472	375.8	NaN	3	10										10	0.027	6	83.33
226.144	226.138	226.153	16	0.01	37.5	Deamidation	Duplex Tandem Mass Tag┬«	0.397	-448.2	NaN	4											16	0.044	8	37.5
93.9868	93.9828	93.9968	13	0.01	62.5	O-Methylphosphorylation		0.51	550.1	NaN	12		K	9.8	6							13	0.036	8	62.5
225.101	225.091	225.108	30	0.01	33.33	Iminobiotinylation		0.444	-515.1	NaN	11											30	0.082	21	33.33
241.074	241.065	241.084	12	0.01	50	Unannotated mass-shift 242.0538	Amidation	0.298	46.2	NaN	3											12	0.033	4	50
225.115	225.108	225.125	14	0.01	44.44	Unannotated mass-shift 226.0594	Unannotated mass-shift -0.9514	0.355	-728.2	NaN	2											14	0.038	9	44.44
-0.7078	-0.7178	-0.6978	12	0.01	83.33	Unannotated mass-shift 0.4146	Unannotated mass-shift -1.1144	0.785	-67	NaN	0											12	0.033	12	83.33
157.108	157.098	157.118	10	0.01	85.71	First isotopic peak	Addition of arginine due to transpeptidation/Addition of R	0.212	-218.8	NaN	10	70										10	0.027	7	85.71
94.1556	94.1456	94.1656	11	0.01	62.5	Unannotated mass-shift 95.1398	Amidation	0.277	-749.6	NaN	2											11	0.03	8	62.5
40.9944	40.9844	41.0044	16	0.01	50	Azidophenylalanine		0.518	251.2	NaN	12	43.75										16	0.044	6	50
0.2984	0.2884	0.3084	14	0.01	92.86	Unannotated mass-shift -0.1774	Unannotated mass-shift 0.4688	0.715	140.6	NaN	0											14	0.038	14	92.86
-2.0132	-2.0232	-2.0081	21	0.01	78.95	2-amino-3-oxo-butanoic_acid		0.76	-24.5	NaN	0											21	0.057	19	78.95
-1.0402	-1.0443	-1.0355	29	0.01	92.31	Lysine oxidation to aminoadipic semialdehyde		0.833	32.7	NaN	0											29	0.079	26	92.31
0.1298	0.1198	0.1398	11	0.01	100	Unannotated mass-shift 0.1298		0.862	111.2	NaN	0											11	0.03	10	100
113.085	113.076	113.095	11	0.01	12.5	Acetylhypusine/Addition of I/Addition of L		0.486	832.7	NaN	10	9.09										11	0.03	8	12.5
-0.1464	-0.1518	-0.1419	10	0.01	100	Deamidation	Unannotated mass-shift -1.1284	0.761	72	NaN	0											10	0.027	9	100
284.068	284.058	284.076	30	0.01	38.46	Unannotated mass-shift 226.0594	Iodoacetic acid derivative	0.236	149	NaN	5	6.45										30	0.082	13	38.46
2.0246	2.0154	2.0346	25	0.01	79.17	Third isotopic peak	Amidation	0.737	29	NaN	9											25	0.068	24	79.17
1.0642	1.0604	1.0742	18	0.01	86.67	Unannotated mass-shift 1.0642		0.755	-140.1	NaN	1											18	0.049	15	86.67
0.0462	0.0405	0.0562	20	0.01	94.74	First isotopic peak	Unannotated mass-shift -0.9514	0.841	-0.5	NaN	0											20	0.055	19	94.74
184.911	184.901	184.921	11	0.01	100	Unannotated mass-shift 152.9362	persulfide	0.505	217.2	NaN	1											11	0.03	3	100
228.152	228.142	228.159	14	0.01	53.85	Unannotated mass-shift 228.1518		0.268	-475.1	NaN	5	7.14										14	0.038	13	53.85
-0.039	-0.0441	-0.029	40	0.01	90	First isotopic peak	Lysine oxidation to aminoadipic semialdehyde	0.783	2.4	NaN	1											40	0.109	30	90
-1.9786	-1.9886	-1.9686	12	0.01	63.64	Isotopic peak error	Amidation	0.62	-72	NaN	0											12	0.033	11	63.64
-0.5608	-0.5708	-0.5543	10	0.01	90	Unannotated mass-shift 0.4146	Amidation	0.872	72.6	NaN	0											10	0.027	10	90
0.6974	0.6874	0.7074	12	0.01	75	Unannotated mass-shift 0.6974		0.608	108.7	NaN	0											12	0.033	12	75
-0.0942	-0.0982	-0.0899	26	0.01	94.44	Isotopic peak error	Unannotated mass-shift 0.9054	0.821	-22.3	NaN	0											26	0.071	18	94.44
210.025	210.015	210.035	10	0.01	42.86	Unannotated mass-shift 210.0252		0.334	-215.2	NaN	3											10	0.027	7	42.86
-0.0492	-0.0572	-0.0441	48	0.01	85.37	Deamidation	Lysine oxidation to aminoadipic semialdehyde	0.762	10.3	NaN	0											48	0.131	41	85.37
0.0732	0.0632	0.0832	33	0.01	85.19	First isotopic peak	Unannotated mass-shift -0.9198	0.758	-17.7	NaN	1											33	0.09	27	85.19
227.095	227.085	227.105	14	0.01	40	First isotopic peak	Unannotated mass-shift 226.0976	0.27	-317.9	NaN	1											14	0.038	10	40
0.8848	0.8748	0.8948	33	0.01	93.55	Second isotopic peak	Unannotated mass-shift -1.1144	0.777	-26.7	NaN	0											33	0.09	31	93.55
224.031	224.021	224.038	12	0.01	40	amidination of lysines or N-terminal amines with methyl acetimidate	Unannotated mass-shift 183.0056	0.386	64.5	NaN	5											12	0.033	5	40
-1.147	-1.157	-1.1377	10	0.01	100	Unannotated mass-shift -1.0790	Unannotated mass-shift -0.0652	0.723	-27.1	NaN	1											10	0.027	9	100
94.0728	94.0628	94.0828	13	0.01	72.73	Amidation	Unannotated mass-shift 95.0526	0.484	-417.5	NaN	3	8.33										13	0.036	11	72.73

### Sheet: 1b
Supplementary Data 1b: PTM-Shepherd diagnostic features for RNA Xlinking data from open search from global.diagmine.tsv
peak_apex	mod_annotation	ion_type	mass	remainder_propensity	delta_mod_mass	percent_mod	percent_unmod	avg_intensity_mod	avg_intensity_unmod	intensity_fold_change
226.059	Unannotated mass-shift 226.0594	diagnostic	241.063			37.76	26.3	17.55	8.35	3.01715
226.059	Unannotated mass-shift 226.0594	diagnostic	133.05			27.28	15.1	7.89	4.44	3.21091
226.059	Unannotated mass-shift 226.0594	b	94.0344	26.86	-132.025	29.96	0.8	46.16	36.4	47.4927
226.059	Unannotated mass-shift 226.0594	b	77.0092	15.15	-149.05	15.96	1.4	24.54	17.53	15.9555
226.059	Unannotated mass-shift 226.0594	y	94.0362	14.48	-132.023	27.53	0.9	43.49	32.78	40.576
57.0216	Iodoacetamide derivative/Addition of Glycine/Addition of G	b	57.0216	46.25	0	22.07	1.7	52.66	12.89	53.0486
57.0216	Iodoacetamide derivative/Addition of Glycine/Addition of G	y	57.0216	23.03	0	20.16	1.6	53.24	13.47	49.8244
94.0168	Unannotated mass-shift 94.0168	diagnostic	164.083			25.7	10	10.86	5.2	5.37047
94.0168	Unannotated mass-shift 94.0168	diagnostic	215.058			32.53	15.3	12.71	6.64	4.0682
94.0168	Unannotated mass-shift 94.0168	diagnostic	241.063			44.98	26.3	15.37	8.35	3.148
94.0168	Unannotated mass-shift 94.0168	b	94.0168	32.01	0	37.35	0.9	46.32	42.79	44.9282
94.0168	Unannotated mass-shift 94.0168	b	-19.0638	19.08	-113.081	16.47	0.4	36.95	18.82	80.8204
94.0168	Unannotated mass-shift 94.0168	b	77.0042	18.13	-17.0126	18.07	1.7	37.81	13.33	30.1462
94.0168	Unannotated mass-shift 94.0168	y	94.0168	26.76	0	34.54	0.9	44.15	42.79	39.5968
-48.0032	Homoserine lactone/Prompt loss of side chain from oxidised Met	diagnostic	181.099			27.63	16.3	9.95	4.63	3.64363
-48.0032	Homoserine lactone/Prompt loss of side chain from oxidised Met	b	-48.0032	41.8	0	42.8	1.3	77.96	15.23	100
-48.0032	Homoserine lactone/Prompt loss of side chain from oxidised Met	y	-48.0032	24.37	0	41.25	1.3	64.48	20.08	100
227.063	First isotopic peak + Unannotated mass-shift 226.0594	diagnostic	241.063			40.09	26.3	18.51	8.35	3.37978
227.063	First isotopic peak + Unannotated mass-shift 226.0594	diagnostic	225.089			25.05	4.7	7.5	9.12	4.38367
227.063	First isotopic peak + Unannotated mass-shift 226.0594	b	94.0346	28.44	-133.029	32.68	0.8	46.65	36.4	52.3562
41.0266	amidination of lysines or N-terminal amines with methyl acetimidate	b	-63.9792	24.41	-105.006	25.44	1.2	44.8	17.02	55.8006
41.0266	amidination of lysines or N-terminal amines with methyl acetimidate	y	-63.9906	17.36	-105.017	34.65	2.6	58.82	20.16	38.8732
283.081	Unannotated mass-shift 226.0594 + Iodoacetamide derivative/Addition of Glycine/Addition of G	b	151.036	35.37	-132.045	35.07	0.5	50.43	6	100
283.081	Unannotated mass-shift 226.0594 + Iodoacetamide derivative/Addition of Glycine/Addition of G	b	58.027	21.18	-225.054	20.9	2.6	18.38	14.93	9.89137
283.081	Unannotated mass-shift 226.0594 + Iodoacetamide derivative/Addition of Glycine/Addition of G	b	12.0056	21.38	-271.075	15.67	2	22.99	17.55	10.2638
283.081	Unannotated mass-shift 226.0594 + Iodoacetamide derivative/Addition of Glycine/Addition of G	y	57.0244	12.69	-226.056	52.99	9.8	50.04	8.62	31.3948
283.081	Unannotated mass-shift 226.0594 + Iodoacetamide derivative/Addition of Glycine/Addition of G	y	1.0107	31.97	-282.07	17.16	2.6	20.97	15.94	8.68482
244.07	Unannotated mass-shift 244.0696	b	244.07	16.39	0	18.68	1.2	50.83	12.1	65.3885
244.07	Unannotated mass-shift 244.0696	b	112.035	19.55	-132.034	20.88	1.7	25.71	22.03	14.3288
244.07	Unannotated mass-shift 244.0696	y	112.033	13.65	-132.037	23.08	2.5	25.02	20.53	11.2508
2.0062	Second isotopic peak	y	1.0194	30.5	-0.9868	30.46	19.9	54.71	27.57	3.03752
-17.026	Pyro-glu from Q/Loss of ammonia	b	-17.026	84.48	0	73.47	16.9	71.69	17.5	17.8088
-17.026	Pyro-glu from Q/Loss of ammonia	y	-17.026	24.75	0	77.55	18.2	73.07	18.3	17.0184
58.025	2,3-dihydro-2,2-dimethyl-7-benzofuranol N-methyl carbamate	y	57.0182	14.49	-1.0068	55.26	5.1	75.95	10.54	78.092
28.0318	di-Methylation/Acetaldehyde +28/Ethylation	diagnostic	197.105			28.95	5.2	13.97	6.32	12.3056
28.0318	di-Methylation/Acetaldehyde +28/Ethylation	b	28.0318	32.18	0	28.95	2.5	123.48	14.56	98.1788
28.0318	di-Methylation/Acetaldehyde +28/Ethylation	y	28.0318	16.93	0	28.95	3.1	124.06	13.48	85.9082
-18.0104	Dehydration/Pyro-glu from E	b	-200.096	13.3	-182.086	20	1.3	34.35	16.93	31.2139
-18.0104	Dehydration/Pyro-glu from E	y	-131.086	16.47	-113.076	20	2.2	29.71	14.57	18.5284
242.054	Unannotated mass-shift 242.0538	diagnostic	141.03			46.15	1.1	35.83	17.21	87.3412
242.054	Unannotated mass-shift 242.0538	diagnostic	225.088			25.64	4.7	7.98	9.12	4.77228
242.054	Unannotated mass-shift 242.0538	b	-30.0032	14.32	-272.057	17.95	0.9	17.55	12.02	29.1087
242.054	Unannotated mass-shift 242.0538	b	57.0326	17.08	-185.021	23.08	3.4	9.73	12.86	5.13123
242.054	Unannotated mass-shift 242.0538	y	-30.0002	19.17	-272.054	25.64	3.5	9.65	9.7	7.28987
95.0196	First isotopic peak + Unannotated mass-shift 94.0168	diagnostic	241.063			45.12	26.3	20.88	8.35	4.2899
95.0196	First isotopic peak + Unannotated mass-shift 94.0168	b	94.0306	25.73	-0.989	26.83	0.9	48.8	42.79	33.9978
95.0196	First isotopic peak + Unannotated mass-shift 94.0168	b	66.032	14.29	-28.9876	15.85	0.6	13.14	16.52	21.0209
95.0196	First isotopic peak + Unannotated mass-shift 94.0168	y	94.0342	13.73	-0.9854	21.95	0.9	44.92	32.92	33.2782
267.087	Unannotated mass-shift 226.0594 + amidination of lysines or N-terminal amines with methyl acetimidate	b	94.0126	13.7	-173.074	15.79	0.9	82.29	21.3	67.7858
267.087	Unannotated mass-shift 226.0594 + amidination of lysines or N-terminal amines with methyl acetimidate	b	30.0376	18.32	-237.049	15.79	1.2	48.46	14.34	44.4641
224.045	Dehydration/Pyro-glu from E + Unannotated mass-shift 242.0538	b	94.02	31.26	-130.025	41.94	1.1	28.81	31.18	35.2284
224.045	Dehydration/Pyro-glu from E + Unannotated mass-shift 242.0538	b	76.9856	19.93	-147.059	32.26	0.5	19.84	11.31	100
228.064	Second isotopic peak + Unannotated mass-shift 226.0594	diagnostic	225.089			30.05	4.7	8.4	9.12	5.88896
228.064	Second isotopic peak + Unannotated mass-shift 226.0594	b	94.0354	21.92	-134.028	25.14	0.8	55.72	35.72	49.0168
228.064	Second isotopic peak + Unannotated mass-shift 226.0594	b	114.042	14.5	-114.022	15.85	5.9	20.99	10.69	5.2758
42.0296	Guanidination/amidino	b	-64.0056	27.97	-106.035	25	1.4	53.38	12.1	78.7465
42.0296	Guanidination/amidino	y	-63.978	16.34	-106.008	21.25	1	60.5	15.6	82.3947
183.006	Unannotated mass-shift 183.0056	diagnostic	225.088			32.14	4.7	6.22	9.12	4.66366
183.006	Unannotated mass-shift 183.0056	b	50.974	37.85	-132.032	50	0.2	69.69	5	100
183.006	Unannotated mass-shift 183.0056	y	50.9764	12.61	-132.029	50	0.2	66.08	5	100
225.028	Pyro-glu from Q/Loss of ammonia + Unannotated mass-shift 242.0538	diagnostic	225.09			35.42	4.7	7.62	9.12	6.29545
225.028	Pyro-glu from Q/Loss of ammonia + Unannotated mass-shift 242.0538	b	94.016	21.09	-131.012	31.25	1.1	48.76	24.65	56.2036
225.028	Pyro-glu from Q/Loss of ammonia + Unannotated mass-shift 242.0538	b	114.041	14.92	-110.987	20.83	5.6	19.22	10.97	6.5167
225.028	Pyro-glu from Q/Loss of ammonia + Unannotated mass-shift 242.0538	y	94.0188	16.28	-131.01	31.25	0.9	47.2	31.22	52.4885
284.084	Unannotated mass-shift 226.0594 + 2,3-dihydro-2,2-dimethyl-7-benzofuranol N-methyl carbamate	diagnostic	225.089			26.67	4.7	6.2	9.12	3.85666
284.084	Unannotated mass-shift 226.0594 + 2,3-dihydro-2,2-dimethyl-7-benzofuranol N-methyl carbamate	b	151.037	39.45	-133.047	38.67	0.7	67.6	10.03	100
98.0486	Iodoacetamide derivative/Addition of Glycine/Addition of G + amidination of lysines or N-terminal amines with methyl acetimidate	b	-157.074	15.76	-255.123	15.38	2.1	27.1	25.64	7.74456
98.0486	Iodoacetamide derivative/Addition of Glycine/Addition of G + amidination of lysines or N-terminal amines with methyl acetimidate	b	-6.9512	16.99	-105	15.38	0.6	21.91	15.71	35.7603
98.0486	Iodoacetamide derivative/Addition of Glycine/Addition of G + amidination of lysines or N-terminal amines with methyl acetimidate	b	-63.9978	25.8	-162.046	23.08	2.6	32.12	25.33	11.2557
98.0486	Iodoacetamide derivative/Addition of Glycine/Addition of G + amidination of lysines or N-terminal amines with methyl acetimidate	b	-90.03	16.24	-188.079	15.38	1.5	16.72	16.4	10.458
-1.0034	Isotopic peak error	y	0.9968	23.66	2.0002	17.95	5.7	39	17.06	7.19869
283.096	Unannotated mass-shift 283.0962	diagnostic	225.09			31.25	4.7	7.67	9.12	5.59026
283.096	Unannotated mass-shift 283.0962	b	151.045	32.69	-132.051	31.25	1	48.8	8.46	100
283.096	Unannotated mass-shift 283.0962	y	57.034	15.98	-226.062	25	3.2	21.74	13.73	12.3702
82.0534	amidination of lysines or N-terminal amines with methyl acetimidate + amidination of lysines or N-terminal amines with methyl acetimidate	b	-64.0036	21.24	-146.057	25	1.8	33.27	18.81	24.5613
243.056	First isotopic peak + Unannotated mass-shift 242.0538	diagnostic	141.03			35.71	1.1	36.03	17.21	67.9591
243.056	First isotopic peak + Unannotated mass-shift 242.0538	diagnostic	514.764			32.14	4.4	46.66	15.57	21.8956
243.056	First isotopic peak + Unannotated mass-shift 242.0538	diagnostic	515.263			25	3.1	25.98	11.65	17.9849
243.056	First isotopic peak + Unannotated mass-shift 242.0538	diagnostic	486.262			25	4	10.76	7.36	9.13639
243.056	First isotopic peak + Unannotated mass-shift 242.0538	diagnostic	225.089			25	4.7	11.63	9.12	6.78049
226.032	Unannotated mass-shift 226.0316	diagnostic	225.089			36.96	4.7	7.85	9.12	6.76853
226.032	Unannotated mass-shift 226.0316	diagnostic	305.056			63.04	15.9	14.29	18.88	3.00038
226.032	Unannotated mass-shift 226.0316	y	94.0098	17.11	-132.022	21.74	1	41.06	12.68	70.4149
184.009	First isotopic peak + Unannotated mass-shift 183.0056	diagnostic	304.104			28	0.3	6.95	5.47	100
184.009	First isotopic peak + Unannotated mass-shift 183.0056	diagnostic	225.088			40	4.7	8.08	9.12	7.53382
184.009	First isotopic peak + Unannotated mass-shift 183.0056	diagnostic	305.056			64	15.9	14.74	18.88	3.14286
184.009	First isotopic peak + Unannotated mass-shift 183.0056	b	-62.1184	14.61	-246.127	20	0	42.92	0	100
184.009	First isotopic peak + Unannotated mass-shift 183.0056	b	32.956	28.1	-151.053	24	0.3	27.85	17.81	100
184.009	First isotopic peak + Unannotated mass-shift 183.0056	b	50.982	26.25	-133.027	32	0.9	71.56	24.29	100
184.009	First isotopic peak + Unannotated mass-shift 183.0056	y	50.9828	14.72	-133.026	32	0.9	61.72	24.28	90.3811
169.036	Unannotated mass-shift 169.0358	diagnostic	225.089			43.33	4.7	6.03	9.12	6.09214
169.036	Unannotated mass-shift 169.0358	diagnostic	278.114			26.67	5	5.7	6.24	4.87558
169.036	Unannotated mass-shift 169.0358	b	37.0094	20.89	-132.026	36.67	0.5	40.6	8.02	100
169.036	Unannotated mass-shift 169.0358	b	-91.0074	27.92	-260.043	36.67	2.1	59.82	21.01	49.7082
169.036	Unannotated mass-shift 169.0358	y	-91.01	22.67	-260.046	40	1.8	55.93	22.53	55.1539
169.036	Unannotated mass-shift 169.0358	y	36.9976	27.7	-132.038	30	0.9	41.9	19.54	71.481
225.058	Isotopic peak error + Unannotated mass-shift 226.0594	diagnostic	241.063			44.29	26.3	25.87	8.35	5.21727
225.058	Isotopic peak error + Unannotated mass-shift 226.0594	b	94.024	26.59	-131.034	34.29	1.3	48.22	34.3	37.0748
285.087	amidination of lysines or N-terminal amines with methyl acetimidate + Unannotated mass-shift 244.0696	diagnostic	305.056			62.16	15.9	14.76	18.88	3.05694
285.087	amidination of lysines or N-terminal amines with methyl acetimidate + Unannotated mass-shift 244.0696	diagnostic	225.089			32.43	4.7	8.73	9.12	6.59936
285.087	amidination of lysines or N-terminal amines with methyl acetimidate + Unannotated mass-shift 244.0696	diagnostic	515.265			27.03	3.6	11.07	13.08	6.35629
285.087	amidination of lysines or N-terminal amines with methyl acetimidate + Unannotated mass-shift 244.0696	b	151.053	30.56	-134.034	32.43	0.9	77.5	11.37	100
285.087	amidination of lysines or N-terminal amines with methyl acetimidate + Unannotated mass-shift 244.0696	b	-20.0258	21.96	-305.112	18.92	0.6	25.61	15.67	51.5461
285.087	amidination of lysines or N-terminal amines with methyl acetimidate + Unannotated mass-shift 244.0696	b	134.031	21.08	-151.056	21.62	0.9	36.96	25.87	34.3296
285.087	amidination of lysines or N-terminal amines with methyl acetimidate + Unannotated mass-shift 244.0696	y	57.032	14.15	-228.055	27.03	3.5	46.83	12.55	28.8235
285.087	amidination of lysines or N-terminal amines with methyl acetimidate + Unannotated mass-shift 244.0696	y	1.0021	36.36	-284.084	21.62	2.7	32.06	17.62	14.5679
229.068	Third isotopic peak + Unannotated mass-shift 226.0594	diagnostic	225.088			36.84	4.7	9.68	9.12	8.31635
229.068	Third isotopic peak + Unannotated mass-shift 226.0594	diagnostic	305.056			52.63	15.9	17.46	18.88	3.06124
229.068	Third isotopic peak + Unannotated mass-shift 226.0594	b	94.029	17.05	-135.039	18.42	0.9	38.11	42.79	18.2307
-47.0016	First isotopic peak + Homoserine lactone/Prompt loss of side chain from oxidised Met	b	-48.0066	34.34	-1.005	46.43	0.7	95.28	10.77	100
-47.0016	First isotopic peak + Homoserine lactone/Prompt loss of side chain from oxidised Met	y	-47.995	17.61	-0.9934	50	1.2	75.84	19.98	100
96.0244	Intact BS2-G crosslinker	b	94.0132	25.06	-2.0112	32	0.9	49.4	21.3	82.4808
96.0244	Intact BS2-G crosslinker	y	94.0156	14.05	-2.0088	32	1	48.8	25.88	60.3464
59.0276	Propionate labeling reagent heavy form (+3amu), N-term K	b	58.0296	24.07	-0.998	34.21	2.7	56.46	15.26	46.888
59.0276	Propionate labeling reagent heavy form (+3amu), N-term K	y	57.025	18.42	-2.0026	63.16	9.2	78.98	8.58	63.1894
227.043	First isotopic peak + Unannotated mass-shift 226.0316	diagnostic	225.09			36	4.7	8.12	9.12	6.81572
227.043	First isotopic peak + Unannotated mass-shift 226.0316	b	94.0144	22.17	-133.028	30	1	47.24	26.77	52.9446
43.032	First isotopic peak + Guanidination/amidino	b	-64.002	29.11	-107.034	33.33	2.1	65.75	19.44	53.6811
43.032	First isotopic peak + Guanidination/amidino	y	-63.986	17.43	-107.018	30.3	2	62.18	19.39	48.5988
228.05	Unannotated mass-shift 258.0492 + Homoserine	diagnostic	225.089			34.29	4.7	6.28	9.12	5.01983
228.05	Unannotated mass-shift 258.0492 + Homoserine	b	94.0266	28.63	-134.024	31.43	1.1	48.9	38.51	36.2761
228.078	ubiquitinylation residue/Double Carbamidomethylation/Addition of N + ubiquitinylation residue/Double Carbamidomethylation/Addition of N	diagnostic	225.089			37.5	4.7	10.2	9.12	8.91761
228.078	ubiquitinylation residue/Double Carbamidomethylation/Addition of N + ubiquitinylation residue/Double Carbamidomethylation/Addition of N	diagnostic	305.056			64.29	15.9	17.39	18.88	3.7245
228.078	ubiquitinylation residue/Double Carbamidomethylation/Addition of N + ubiquitinylation residue/Double Carbamidomethylation/Addition of N	b	94.0226	24.87	-134.056	28.57	1.1	51.19	31.98	41.5786
0.0348	Deamidation + Unannotated mass-shift -0.9514	b	-25.9786	17.33	-26.0134	16.67	1.6	33.23	12.46	27.7677
-1.0402	Lysine oxidation to aminoadipic semialdehyde	diagnostic	311.175			30.77	6.2	5.97	7.21	4.11229
-1.0402	Lysine oxidation to aminoadipic semialdehyde	diagnostic	200.104			26.92	5.8	6.31	5.95	4.92734
-0.039	First isotopic peak + Lysine oxidation to aminoadipic semialdehyde	b	12.0048	16.42	12.0438	16.67	2.6	13.06	19.69	4.25245
0.8848	Second isotopic peak + Unannotated mass-shift -1.1144	b	-34.0372	14.57	-34.922	16.13	1.4	21.04	22.99	10.5467
0.8848	Second isotopic peak + Unannotated mass-shift -1.1144	b	118.042	13.11	117.157	16.13	2.3	23.99	13.36	12.5923
