## Supplementary Data 3 for "Mining for ions: diagnostic feature detection in MS/MS spectra of post-translationally modified peptides"

### Sheet: 3
Supplementary Data 3: Spearman correlation matrix between ion intensities across spectra for the analysis of CPTAC CCRCC phospho-glyco data
Known sialic acid oxonium ions
Highly correlated new diagnostic ions
New ion X known ion correlation
	110.059	122.06	126.055	138.055	144.066	145.049	163.06	166.05	167.034	168.065	172.06	182.045	184.06	186.076	196.06	197.045	204.087	214.071	215.055	232.081	243.026	274.092	292.103	308.098	366.139	405.079	436.145	485.046	512.197	528.192	657.235
110.059	1	0.495024	0.0188038	0.189408	0.0558284	0.10909	0.0177531	0.527572	0.469131	0.135099	0.538532	0.539292	0.543058	0.0745422	0.498813	0.471631	0.0192526	0.501075	0.485002	0.504388	-0.0679091	0.402011	0.361759	-0.00248921	0.0455399	-0.150637	0.314214	-0.0126745	-0.0316618	0.105023	0.236833
122.06	0.495024	1	0.0825554	0.13759	0.0947251	0.143863	0.0976481	0.52466	0.483862	0.202137	0.529987	0.534219	0.534118	0.167125	0.501486	0.484553	0.155213	0.503178	0.495732	0.499485	-0.056633	0.435264	0.40377	-0.00157101	0.120146	-0.126989	0.256391	-0.0113024	-0.0356223	0.172288	0.296194
126.055	0.0188038	0.0825554	1	-0.0450679	0.72239	0.31044	0.231324	0.264879	0.321066	-0.0172353	0.241661	0.193702	0.199879	0.47461	0.296627	0.323089	0.326588	0.276651	0.245572	0.227865	0.117864	0.176119	0.0833474	-0.000413117	-0.245268	0.127208	-0.324058	0.00779143	-0.0795473	-0.0713423	-0.163719
138.055	0.189408	0.13759	-0.0450679	1	0.0216819	-0.0943596	-0.110462	0.181658	0.175783	0.214587	0.177319	0.159451	0.16399	0.0414991	0.181783	0.176805	0.0121134	0.18265	0.179731	0.185277	-0.0569245	0.167253	0.171189	0.000151145	0.209802	-0.13652	0.130226	-0.0109658	0.0573646	0.0284289	0.134371
144.066	0.0558284	0.0947251	0.72239	0.0216819	1	0.217707	0.169893	0.191033	0.241454	-0.0634098	0.173684	0.140033	0.142736	0.520598	0.227893	0.244925	0.328752	0.219538	0.204777	0.201469	0.158779	0.178399	0.127191	0.000204496	-0.187118	0.170261	-0.134762	0.0163398	-0.0121098	-0.0469312	-0.0839895
145.049	0.10909	0.143863	0.31044	-0.0943596	0.217707	1	0.591378	0.141563	0.0697008	0.0267376	0.151798	0.170086	0.16533	0.194564	0.0995675	0.0679208	0.132467	0.0898513	0.0733117	0.0642843	0.260839	-0.0291338	-0.0710966	-0.00248112	-0.20591	0.270614	-0.07087	0.0200359	-0.0860075	0.158267	-0.0547251
163.06	0.0177531	0.0976481	0.231324	-0.110462	0.169893	0.591378	1	0.0431064	-0.000782453	0.151367	0.050834	0.0753046	0.0696039	0.274394	0.00715786	-0.00908442	0.287891	0.00788023	0.0232799	-0.00882483	0.244755	-0.00234754	-0.00392431	-0.000204478	0.0116856	0.254686	-0.030183	0.0179194	-0.000344281	0.327723	0.0786701
166.05	0.527572	0.52466	0.264879	0.181658	0.191033	0.141563	0.0431064	1	0.852247	0.314276	0.829553	0.767479	0.785244	0.324765	0.842104	0.851444	0.242904	0.843128	0.832828	0.820136	-0.0537583	0.743973	0.654652	-0.000176421	0.155458	-0.170877	0.198186	-0.0192983	-0.092618	0.172006	0.344288
167.034	0.469131	0.483862	0.321066	0.175783	0.241454	0.0697008	-0.000782453	0.852247	1	0.38177	0.822331	0.744571	0.764663	0.434526	0.902548	0.966781	0.358117	0.910439	0.909709	0.892096	-0.0638536	0.894458	0.799799	0.00232406	0.234987	-0.17485	0.168668	-0.0188791	-0.122959	0.159598	0.369491
168.065	0.135099	0.202137	-0.0172353	0.214587	-0.0634098	0.0267376	0.151367	0.314276	0.38177	1	0.306279	0.297458	0.302995	0.510967	0.300642	0.346392	0.614532	0.331785	0.404069	0.340447	-0.0203369	0.506717	0.571174	0.00169689	0.712865	-0.117433	0.241046	-0.0145975	0.155773	0.504059	0.560559
172.06	0.538532	0.529987	0.241661	0.177319	0.173684	0.151798	0.050834	0.829553	0.822331	0.306279	1	0.767161	0.78385	0.310273	0.817767	0.821149	0.229364	0.819637	0.809258	0.799472	-0.0549519	0.71893	0.633533	-0.0001214	0.1487	-0.171621	0.219462	-0.0190551	-0.0867274	0.180904	0.346569
182.045	0.539292	0.534219	0.193702	0.159451	0.140033	0.170086	0.0753046	0.767479	0.744571	0.297458	0.767161	1	0.754162	0.293112	0.748609	0.742827	0.223916	0.749738	0.743029	0.732143	-0.0465385	0.662449	0.586692	0.000435537	0.161249	-0.160827	0.240582	-0.0177273	-0.0535667	0.207934	0.359691
184.06	0.543058	0.534118	0.199879	0.16399	0.142736	0.16533	0.0696039	0.785244	0.764663	0.302995	0.78385	0.754162	1	0.297462	0.761652	0.762444	0.225483	0.765528	0.761605	0.746313	-0.0538402	0.67913	0.600797	-0.00118756	0.161355	-0.165592	0.242017	-0.0174621	-0.0579364	0.207395	0.362092
186.076	0.0745422	0.167125	0.47461	0.0414991	0.520598	0.194564	0.274394	0.324765	0.434526	0.510967	0.310273	0.293112	0.297462	1	0.358232	0.415379	0.845891	0.383689	0.441123	0.384458	0.129922	0.557927	0.567312	0.00108462	0.418972	0.114125	0.110802	0.0122055	0.104795	0.437538	0.405442
196.06	0.498813	0.501486	0.296627	0.181783	0.227893	0.0995675	0.00715786	0.842104	0.902548	0.300642	0.817767	0.748609	0.761652	0.358232	1	0.904437	0.274189	0.88765	0.867258	0.870827	-0.053426	0.802341	0.710489	0.00113106	0.166241	-0.166958	0.178115	-0.0179597	-0.126224	0.141456	0.334973
197.045	0.471631	0.484553	0.323089	0.176805	0.244925	0.0679208	-0.00908442	0.851444	0.966781	0.346392	0.821149	0.742827	0.762444	0.415379	0.904437	1	0.337323	0.909699	0.903258	0.890087	-0.0637765	0.880307	0.782849	0.0023681	0.214496	-0.173001	0.158214	-0.0184987	-0.130014	0.143701	0.354134
204.087	0.0192526	0.155213	0.326588	0.0121134	0.328752	0.132467	0.287891	0.242904	0.358117	0.614532	0.229364	0.223916	0.225483	0.845891	0.274189	0.337323	1	0.304866	0.377246	0.308359	0.0746743	0.547396	0.60208	0.0016118	0.627477	0.0558246	0.101549	0.00865678	0.185793	0.580689	0.53492
214.071	0.501075	0.503178	0.276651	0.18265	0.219538	0.0898513	0.00788023	0.843128	0.910439	0.331785	0.819637	0.749738	0.765528	0.383689	0.88765	0.909699	0.304866	1	0.881911	0.881633	-0.0581468	0.832158	0.748153	0.00140124	0.203421	-0.172217	0.211321	-0.0187109	-0.118608	0.171864	0.369917
215.055	0.485002	0.495732	0.245572	0.179731	0.204777	0.0733117	0.0232799	0.832828	0.909709	0.404069	0.809258	0.743029	0.761605	0.441123	0.867258	0.903258	0.377246	0.881911	1	0.873859	-0.0552435	0.880675	0.809095	0.00256583	0.295348	-0.176059	0.253524	-0.0186763	-0.0775583	0.246756	0.445785
232.081	0.504388	0.499485	0.227865	0.185277	0.201469	0.0642843	-0.00882483	0.820136	0.892096	0.340447	0.799472	0.732143	0.746313	0.384458	0.870827	0.890087	0.308359	0.881633	0.873859	1	-0.0638758	0.842978	0.773171	0.000858492	0.226194	-0.175987	0.27726	-0.0188288	-0.120275	0.186182	0.395261
243.026	-0.0679091	-0.056633	0.117864	-0.0569245	0.158779	0.260839	0.244755	-0.0537583	-0.0638536	-0.0203369	-0.0549519	-0.0465385	-0.0538402	0.129922	-0.053426	-0.0637765	0.0746743	-0.0581468	-0.0552435	-0.0638758	1	-0.055077	-0.0540455	0.000558394	-0.03502	0.482319	-0.0369888	0.0359361	-0.00231384	0.0693479	-0.00727116
274.092	0.402011	0.435264	0.176119	0.167253	0.178399	-0.0291338	-0.00234754	0.743973	0.894458	0.506717	0.71893	0.662449	0.67913	0.557927	0.802341	0.880307	0.547396	0.832158	0.880675	0.842978	-0.055077	1	0.959536	0.00305576	0.504966	-0.178612	0.323563	-0.0182681	-0.0360784	0.353708	0.592294
292.103	0.361759	0.40377	0.0833474	0.171189	0.127191	-0.0710966	-0.00392431	0.654652	0.799799	0.571174	0.633533	0.586692	0.600797	0.567312	0.710489	0.782849	0.60208	0.748153	0.809095	0.773171	-0.0540455	0.959536	1	0.00319806	0.614148	-0.178792	0.386874	-0.0175378	-0.00742698	0.42541	0.679535
308.098	-0.00248921	-0.00157101	-0.000413117	0.000151145	0.000204496	-0.00248112	-0.000204478	-0.000176421	0.00232406	0.00169689	-0.0001214	0.000435537	-0.00118756	0.00108462	0.00113106	0.0023681	0.0016118	0.00140124	0.00256583	0.000858492	0.000558394	0.00305576	0.00319806	1	0.00311962	-0.000864635	-0.00044396	-0.000326104	-0.00170434	0.00056946	0.00160415
366.139	0.0455399	0.120146	-0.245268	0.209802	-0.187118	-0.20591	0.0116856	0.155458	0.234987	0.712865	0.1487	0.161249	0.161355	0.418972	0.166241	0.214496	0.627477	0.203421	0.295348	0.226194	-0.03502	0.504966	0.614148	0.00311962	1	-0.160187	0.293121	-0.0124122	0.265626	0.637609	0.748443
405.079	-0.150637	-0.126989	0.127208	-0.13652	0.170261	0.270614	0.254686	-0.170877	-0.17485	-0.117433	-0.171621	-0.160827	-0.165592	0.114125	-0.166958	-0.173001	0.0558246	-0.172217	-0.176059	-0.175987	0.482319	-0.178612	-0.178792	-0.000864635	-0.160187	1	-0.114144	0.0753301	-0.0567298	0.0202058	-0.128153
436.145	0.314214	0.256391	-0.324058	0.130226	-0.134762	-0.07087	-0.030183	0.198186	0.168668	0.241046	0.219462	0.240582	0.242017	0.110802	0.178115	0.158214	0.101549	0.211321	0.253524	0.27726	-0.0369888	0.323563	0.386874	-0.00044396	0.293121	-0.114144	1	-0.0101945	0.0473913	0.285714	0.415962
485.046	-0.0126745	-0.0113024	0.00779143	-0.0109658	0.0163398	0.0200359	0.0179194	-0.0192983	-0.0188791	-0.0145975	-0.0190551	-0.0177273	-0.0174621	0.0122055	-0.0179597	-0.0184987	0.00865678	-0.0187109	-0.0186763	-0.0188288	0.0359361	-0.0182681	-0.0175378	-0.000326104	-0.0124122	0.0753301	-0.0101945	1	-0.00511449	0.00488832	-0.0106538
512.197	-0.0316618	-0.0356223	-0.0795473	0.0573646	-0.0121098	-0.0860075	-0.000344281	-0.092618	-0.122959	0.155773	-0.0867274	-0.0535667	-0.0579364	0.104795	-0.126224	-0.130014	0.185793	-0.118608	-0.0775583	-0.120275	-0.00231384	-0.0360784	-0.00742698	-0.00170434	0.265626	-0.0567298	0.0473913	-0.00511449	1	0.197499	0.119632
528.192	0.105023	0.172288	-0.0713423	0.0284289	-0.0469312	0.158267	0.327723	0.172006	0.159598	0.504059	0.180904	0.207934	0.207395	0.437538	0.141456	0.143701	0.580689	0.171864	0.246756	0.186182	0.0693479	0.353708	0.42541	0.00056946	0.637609	0.0202058	0.285714	0.00488832	0.197499	1	0.592104
657.235	0.236833	0.296194	-0.163719	0.134371	-0.0839895	-0.0547251	0.0786701	0.344288	0.369491	0.560559	0.346569	0.359691	0.362092	0.405442	0.334973	0.354134	0.53492	0.369917	0.445785	0.395261	-0.00727116	0.592294	0.679535	0.00160415	0.748443	-0.128153	0.415962	-0.0106538	0.119632	0.592104	1
