## Supplementary Data 4 for "Mining for ions: diagnostic feature detection in MS/MS spectra of post-translationally modified peptides"

### Sheet: 3a
Supplementary Data 3a: PTM-Shepherd diagnostic features for ADPR from HeLa from global.diagmine.tsv
peak_apex	mod_annotation	ion_type	mass	remainder_propensity	delta_mod_mass	percent_mod	percent_unmod	avg_intensity_mod	avg_intensity_unmod	intensity_fold_change
541.062	ADP Ribose addition	diagnostic	524.058			93.9	4.7	2.86	1.85	30.8382
541.062	ADP Ribose addition	diagnostic	136.062			100	92.9	97.89	31.57	3.3372
541.062	ADP Ribose addition	diagnostic	444.092			86.6	1.3	1.14	1.04	73.0651
541.062	ADP Ribose addition	diagnostic	428.036			99.9	47.7	22.22	5.05	9.20807
541.062	ADP Ribose addition	diagnostic	348.071			100	61.4	15.85	5.52	4.6773
541.062	ADP Ribose addition	diagnostic	542.069			77.8	0.9	1.18	1.63	62.3619
541.062	ADP Ribose addition	diagnostic	137.046			75.8	1.7	0.37	0.49	34.053
541.062	ADP Ribose addition	diagnostic	250.093			99.3	34.1	11.63	3.77	8.99281
541.062	ADP Ribose addition	diagnostic	216.028			68.1	0.3	0.39	0.85	100
541.062	ADP Ribose addition	diagnostic	232.082			50	4.6	6.54	3.03	23.4403
541.062	ADP Ribose addition	diagnostic	178.072			41.8	0.7	0.29	0.82	21.1318
541.062	ADP Ribose addition	diagnostic	254.043			39.9	0.6	0.68	0.74	61.0855
541.062	ADP Ribose addition	diagnostic	156.065			27.8	0.2	0.46	1.5	42.9174
541.062	ADP Ribose addition	peptide	0.0142		-541.047	83.5	0	15.02	0	100
541.062	ADP Ribose addition	peptide	194.013		-347.048	68.6	0	2.69	0	100
541.062	ADP Ribose addition	peptide	96.0266		-445.035	52.4	0	1.07	0	100
541.062	ADP Ribose addition	peptide	212.021		-329.041	48.8	0	1.11	0	100
541.062	ADP Ribose addition	peptide	78.0264		-463.035	43.4	0	1.17	0	100
541.062	ADP Ribose addition	peptide	42.026		-499.036	36.9	0	1.11	0	100
541.062	ADP Ribose addition	peptide	-77.037		-618.099	25.3	0.3	0.58	0.96	50.9412
541.062	ADP Ribose addition	b	96.0166	17.34	-445.045	40.9	1	1.83	9.61	7.7874
541.062	ADP Ribose addition	b	194.002	16.33	-347.059	38.6	0.2	2.5	6.05	79.7245
0.985	Deamidation	diagnostic	286.139			26.32	9.2	4.01	3.54	3.2418
1.0296	Unannotated mass-shift 1.0296	y	-16.0096	12.89	-17.0392	28.26	1.1	18.88	6.8	71.3605
541.082	Unannotated mass-shift 541.0824	diagnostic	216.028			53.85	0.4	0.45	1.63	37.3507
541.082	Unannotated mass-shift 541.0824	diagnostic	444.092			57.69	1.3	1.05	1.04	44.7073
541.082	Unannotated mass-shift 541.0824	diagnostic	524.057			84.62	4.7	2.29	1.85	22.2331
541.082	Unannotated mass-shift 541.0824	diagnostic	137.046			61.54	1.7	0.46	0.49	33.8553
541.082	Unannotated mass-shift 541.0824	diagnostic	542.069			50	0.9	1.23	1.63	41.7549
541.082	Unannotated mass-shift 541.0824	diagnostic	278.043			25	0.1	1.21	2.11	100
541.082	Unannotated mass-shift 541.0824	diagnostic	180.102			28.85	0.9	1	6.02	5.33958
541.082	Unannotated mass-shift 541.0824	diagnostic	136.062			100	92.9	98.81	31.57	3.3688
541.082	Unannotated mass-shift 541.0824	diagnostic	250.093			98.08	34.1	13.18	3.77	10.0654
541.082	Unannotated mass-shift 541.0824	diagnostic	348.071			100	61.4	17.26	5.52	5.09181
541.082	Unannotated mass-shift 541.0824	diagnostic	428.036			100	47.7	15.67	5.05	6.49897
541.082	Unannotated mass-shift 541.0824	peptide	0.0012		-541.081	46.15	0	13.94	0	100
541.082	Unannotated mass-shift 541.0824	peptide	193.009		-348.074	40.38	0	2.84	0	100
541.082	Unannotated mass-shift 541.0824	peptide	78.0278		-463.055	32.69	0	1.9	0	100
541.082	Unannotated mass-shift 541.0824	peptide	96.0226		-445.06	28.85	0	0.9	0	100
541.082	Unannotated mass-shift 541.0824	b	193.021	14.28	-348.061	21.15	0.2	7.94	3.91	100
541.082	Unannotated mass-shift 541.0824	b	78.0124	15.83	-463.07	26.92	1.3	1.92	5.47	7.28544
541.082	Unannotated mass-shift 541.0824	b	96.021	13.92	-445.061	19.23	0.7	2.32	10.37	6.14177
541.082	Unannotated mass-shift 541.0824	b	68.0256	14.64	-473.057	17.31	1.4	2.26	8.6	3.2475
541.082	Unannotated mass-shift 541.0824	y	193.01	12.62	-348.072	21.15	0.2	7.88	3.26	100
541.049	Unannotated mass-shift 541.0490	diagnostic	542.069			81.25	0.9	1.36	1.63	75.2205
541.049	Unannotated mass-shift 541.0490	diagnostic	444.092			87.5	1.3	1.18	1.04	76.4151
541.049	Unannotated mass-shift 541.0490	diagnostic	216.028			62.5	0.4	0.45	1.63	43.4291
541.049	Unannotated mass-shift 541.0490	diagnostic	137.046			68.75	1.7	0.38	0.49	31.5416
541.049	Unannotated mass-shift 541.0490	diagnostic	524.057			90.63	4.7	3.37	1.85	35.1003
541.049	Unannotated mass-shift 541.0490	diagnostic	254.043			34.38	0.6	0.69	0.74	53.4049
541.049	Unannotated mass-shift 541.0490	diagnostic	136.062			100	92.9	95.75	31.57	3.2645
541.049	Unannotated mass-shift 541.0490	diagnostic	232.082			50	4.6	7.67	3.03	27.5208
541.049	Unannotated mass-shift 541.0490	diagnostic	428.036			100	47.7	22.96	5.05	9.5255
541.049	Unannotated mass-shift 541.0490	diagnostic	250.093			100	34.1	12.07	3.77	9.40392
541.049	Unannotated mass-shift 541.0490	diagnostic	348.071			100	61.4	15.04	5.52	4.43883
541.049	Unannotated mass-shift 541.0490	peptide	-0.0192		-541.068	59.38	0	10.45	0	100
541.049	Unannotated mass-shift 541.0490	peptide	194.011		-347.038	53.13	0	3.17	0	100
541.049	Unannotated mass-shift 541.0490	peptide	212.008		-329.041	43.75	0	1.18	0	100
541.049	Unannotated mass-shift 541.0490	peptide	96.034		-445.015	37.5	0	0.87	0	100
541.049	Unannotated mass-shift 541.0490	peptide	77.9906		-463.058	31.25	0	0.89	0	100
541.049	Unannotated mass-shift 541.0490	peptide	42.012		-499.037	28.13	0	0.7	0	100
541.049	Unannotated mass-shift 541.0490	b	193.995	13.1	-347.054	28.13	0.2	3.33	6.05	77.3461
541.049	Unannotated mass-shift 541.0490	b	96.021	13.31	-445.028	25	0.7	1.78	10.37	6.14537
541.049	Unannotated mass-shift 541.0490	b	68.0254	13.16	-473.024	28.13	1.4	3.32	8.6	7.76266
541.049	Unannotated mass-shift 541.0490	y	0	50	-541.049	15.63	2.1	4.08	3.97	7.65742

### Sheet: 3b
Supplementary Data 3b: PTM-Shepherd diagnostic features for ADPR from mouse from global.diagmine.tsv
peak_apex	mod_annotation	ion_type	mass	remainder_propensity	delta_mod_mass	percent_mod	percent_unmod	avg_intensity_mod	avg_intensity_unmod	intensity_fold_change	auc
541.061	ADP Ribose addition	diagnostic	582.402			94.65	7.2	2.78	2.29	15.9859	0.948
541.061	ADP Ribose addition	diagnostic	335.004			83.38	4.1	2.34	3.01	15.8057	0.893548
541.061	ADP Ribose addition	diagnostic	250.093			98.31	15.3	27.39	16.35	10.7601	0.9433
541.061	ADP Ribose addition	diagnostic	428.037			99.72	17.2	24.53	14.62	9.72945	0.948994
541.061	ADP Ribose addition	diagnostic	348.07			100	25.6	20.89	9.46	8.62884	0.953369
541.061	ADP Ribose addition	diagnostic	136.062			100	49.9	96.58	27.49	7.03996	0.969535
541.061	ADP Ribose addition	diagnostic	139.05			84.79	11.6	7.01	5.09	10.0718	0.882854
541.061	ADP Ribose addition	diagnostic	255.038			58.59	2.2	1.5	2.08	19.2211	0.779944
541.061	ADP Ribose addition	diagnostic	219.017			58.87	2.6	1.61	1.52	23.9736	0.781899
541.061	ADP Ribose addition	diagnostic	137.046			42.25	1.4	0.8	0.94	25.4382	0.703214
541.061	ADP Ribose addition	diagnostic	330.06			39.15	1.2	1.92	2.01	31.1312	0.689524
541.061	ADP Ribose addition	diagnostic	216.028			27.89	0.9	0.93	1.01	28.4867	0.635144
541.061	ADP Ribose addition	peptide	-42.0172		-583.078	65.92	0	12.6	0	100	0.829577
541.061	ADP Ribose addition	peptide	78.01		-463.051	43.94	0	3.15	0	100	0.719718
541.061	ADP Ribose addition	peptide	60.0004		-481.06	40.28	0	3.77	0	100	0.701408
541.061	ADP Ribose addition	peptide	193.998		-347.063	29.86	0	2.86	0	100	0.649296
541.061	ADP Ribose addition	peptide	0.0022		-541.059	29.86	0	2.83	0	100	0.649296
541.061	ADP Ribose addition	peptide	-17.0266		-558.087	25.35	0.2	3.05	5.43	71.1263	0.625594
541.061	ADP Ribose addition	b	-42.0236	38.4	-583.084	40.28	1.4	6.88	6.58	30.0993	0.694538
541.061	ADP Ribose addition	y	-42.0322	20.08	-583.093	25.92	2.3	6.75	12.17	6.24855	0.616903
0.9842	Deamidation	diagnostic	153.018			54.69	25	9.67	7.04	3.00492	0.669594
0.9842	Deamidation	diagnostic	169.097			34.38	12.4	7.27	6.7	3.00596	0.618234
0.9842	Deamidation	b	0.9842	13.67	0	15.63	1.6	48.89	16.3	29.2955	0.570875
2.0208	Unannotated mass-shift 2.0208	diagnostic	183.149			69.35	36.4	14.47	8.05	3.42672	0.733371
2.0208	Unannotated mass-shift 2.0208	diagnostic	211.144			56.45	22	11.65	7.61	3.92647	0.699597
2.0208	Unannotated mass-shift 2.0208	diagnostic	227.103			25.81	5.7	6.31	7.15	3.99037	0.603226
2.0208	Unannotated mass-shift 2.0208	diagnostic	169.097			35.48	12.4	7.42	6.7	3.16733	0.626694
2.0208	Unannotated mass-shift 2.0208	diagnostic	186.124			29.03	11.8	9.41	6.02	3.84301	0.592355
